# Transcriptomes Often Resemble Biological Aging Upon Perturbation

**DOI:** 10.1101/2023.03.28.534472

**Authors:** Thomas Stoeger

## Abstract

Aging is deeply interwoven with cellular and physiological biology, but the extent is not known. Here, I demonstrate that the Gene Length-dependent Transcription Decline (GLTD) which marks age-dependent transcriptional change is not specific to aging. Instead, it follows perturbations in 5,231 of 11,959 public gene expression profiles. My analysis suggests the hypothesis that during the passage of time, exposure to myriad perturbations change transcriptomes in a way that would be described as “aging”.
