## Supplemental Tables for "Transcriptomes Often Resemble Biological Aging Upon Perturbation": extended_data_table_1.xlsx

### Sheet: Sheet1
experiment	comparison	description	species	Probes specific area of interest to the investigators?
E-GEOD-9913	g2_g3	missense mutation (G9492A) in Mucin 2 (Muc2) VS wild type genotype	mouse	yes	https://doi.org/10.1371/journal.pmed.0050054
E-GEOD-52478	g1_g2	trisomy 8 VS normal	human	yes	https://doi.org/10.1038/leu.2013.368
E-GEOD-62673	g6_g9	deprived of Glycine VS control media in MCF7 at 24 hour	human	yes	https://www.ebi.ac.uk/biostudies/arrayexpress/studies/E-GEOD-62673?query=E-GEOD-62673
E-GEOD-48433	g161_g163	UACC-62; melanoma; P04 VS UACC-62; melanoma; P0	human	yes	https://doi.org/10.1186/1471-2164-15-393
E-MTAB-2720	g2_g1	0.1 Gray; X-ray VS 0 Gray; X-ray at 2 hour	mouse	yes	https://dx.doi.org/10.1186%2F1866-1955-7-3
E-GEOD-56825	g1_g5	cultured with Jurkat exosomes VS control in HUVEC	human	yes	https://www.ebi.ac.uk/biostudies/arrayexpress/studies/E-GEOD-56825?query=E-GEOD-56825
E-GEOD-27383	g1_g2	remitted schizophrenia patient VS normal	human	yes	https://www.ebi.ac.uk/biostudies/arrayexpress/studies/E-GEOD-27383?query=E-GEOD-27383
E-GEOD-18370	g1_g2	MT-1 VS NTci	human	yes	https://doi.org/10.1038/labinvest.2010.97
E-GEOD-52857	g2_g1	Xbp1 knockout VS wild type	mouse	yes	https://doi.org/10.1038/ni.2808
E-GEOD-53201	g1_g5	small unilamellar vesicles VS control	human	yes	https://doi.org/10.1038/ncomms4292
