## Supplemental Tables for "Transcriptomes Often Resemble Biological Aging Upon Perturbation": extended_data_table_6b.xlsx

### Sheet: Sheet1
go_term	negatives	positives	in_go	ratio	pval	bonferroni
positive regulation of transcription initiation by RNA polymerase II	40	0	40	inf	1.34698e-12	9.3211e-10
rRNA processing	72	11	83	2.71049	1.90596e-12	1.31893e-09
cytoplasmic translation	61	7	68	3.12338	4.2213e-12	2.92114e-09
translation	93	24	117	1.9542	3.4732e-11	2.40345e-08
RNA polymerase II preinitiation complex assembly	38	1	39	5.24793	1.12568e-10	7.7897e-08
transcription by RNA polymerase II	57	8	65	2.83289	1.99664e-10	1.38168e-07
positive regulation of DNA-templated transcription	103	33	136	1.64211	5.34027e-10	3.69547e-07
cell division	65	16	81	2.02237	2.2856e-08	1.58164e-05
protein phosphorylation	48	8	56	2.58496	3.45576e-08	2.39139e-05
apoptotic process	53	14	67	1.92057	1.32246e-06	0.000915145
transcription initiation at RNA polymerase II promoter	24	1	25	4.58496	1.40617e-06	0.000973073
RNA splicing	54	15	69	1.848	1.94796e-06	0.00134799
regulation of transcription by RNA polymerase II	125	62	187	1.01159	2.09889e-06	0.00145243
positive regulation of transcription elongation by RNA polymerase II	31	4	35	2.9542	3.02411e-06	0.00209268
maturation of SSU-rRNA from tricistronic rRNA transcript (SSU-rRNA, 5.8S rRNA, LSU-rRNA)	18	0	18	inf	7.19638e-06	0.00497989
protein stabilization	39	9	48	2.11548	1.28294e-05	0.00887795
DNA-templated transcription elongation	40	10	50	2	2.0102e-05	0.0139106
spliceosomal snRNP assembly	15	0	15	inf	5.86388e-05	0.040578
regulation of catalytic activity	35	9	44	1.95936	9.32829e-05	0.0645518
proteasome-mediated ubiquitin-dependent protein catabolic process	29	6	35	2.27302	0.000105814	0.0732235
maturation of SSU-rRNA	14	0	14	inf	0.000117907	0.0815917
mRNA transcription by RNA polymerase II	17	1	18	4.08746	0.000138424	0.0957892
RNA processing	30	7	37	2.09954	0.000172977	0.1197
translational initiation	30	7	37	2.09954	0.000172977	0.1197
negative regulation of transcription by RNA polymerase II	90	47	137	0.937264	0.00020595	0.142518
DNA replication initiation	13	0	13	inf	0.000236989	0.163996
regulation of macroautophagy	13	0	13	inf	0.000236989	0.163996
peptidyl-threonine phosphorylation	13	0	13	inf	0.000236989	0.163996
somatic stem cell population maintenance	16	1	17	4	0.000263789	0.182542
negative regulation of DNA-templated transcription	62	28	90	1.14684	0.00034819	0.240947
regulation of DNA-templated transcription	63	29	92	1.1193	0.000404581	0.27997
ribosome biogenesis	15	1	16	3.90689	0.000500947	0.346655
mRNA export from nucleus	19	3	22	2.66297	0.000816349	0.564913
mRNA processing	46	19	65	1.27563	0.000945401	0.654218
protein autophosphorylation	14	1	15	3.80735	0.000947664	0.655783
monoubiquitinated histone deubiquitination	14	1	15	3.80735	0.000947664	0.655783
mRNA 3'-end processing	11	0	11	inf	0.000956318	0.661772
negative regulation of apoptotic process	44	18	62	1.28951	0.0011386	0.787912
positive regulation of transcription by RNA polymerase II	96	57	153	0.752072	0.00147547	1
positive regulation of gene expression	27	8	35	1.75489	0.00175456	1
positive regulation of rRNA processing	10	0	10	inf	0.00191995	1
defense response to virus	21	5	26	2.07039	0.00237843	1
cell cycle	42	18	60	1.22239	0.00238613	1
RNA catabolic process	17	3	20	2.5025	0.00248663	1
protein transport	34	13	47	1.38702	0.00283617	1
cellular response to insulin stimulus	12	1	13	3.58496	0.00334615	1
nuclear-transcribed mRNA catabolic process, exonucleolytic, 3'-5'	9	0	9	inf	0.00385309	1
retrograde transport, endosome to Golgi	9	0	9	inf	0.00385309	1
positive regulation of canonical Wnt signaling pathway	9	0	9	inf	0.00385309	1
endonucleolytic cleavage in ITS1 to separate SSU-rRNA from 5.8S rRNA and LSU-rRNA from tricistronic rRNA transcript (SSU-rRNA, 5.8S rRNA, LSU-rRNA)	9	0	9	inf	0.00385309	1
negative regulation of transcription elongation by RNA polymerase II	9	0	9	inf	0.00385309	1
regulation of translation	18	4	22	2.16993	0.00419022	1
phosphorylation	16	3	19	2.41504	0.00429155	1
regulation of RNA splicing	21	6	27	1.80735	0.00568134	1
intracellular signal transduction	21	6	27	1.80735	0.00568134	1
cell differentiation	32	13	45	1.29956	0.00616361	1
protein localization	11	1	12	3.45943	0.00623811	1
positive regulation of telomerase RNA localization to Cajal body	11	1	12	3.45943	0.00623811	1
positive regulation of cell growth	17	4	21	2.08746	0.00697824	1
peptidyl-serine phosphorylation	17	4	21	2.08746	0.00697824	1
aging	13	2	15	2.70044	0.00722807	1
regulation of DNA repair	15	3	18	2.32193	0.00734426	1
RNA phosphodiester bond hydrolysis, exonucleolytic	15	3	18	2.32193	0.00734426	1
monoubiquitinated histone H2A deubiquitination	15	3	18	2.32193	0.00734426	1
positive regulation of cold-induced thermogenesis	8	0	8	inf	0.00772972	1
regulation of mitotic spindle organization	8	0	8	inf	0.00772972	1
cellular response to amino acid stimulus	8	0	8	inf	0.00772972	1
U4 snRNA 3'-end processing	8	0	8	inf	0.00772972	1
response to peptide hormone	8	0	8	inf	0.00772972	1
signal transduction	35	16	51	1.12928	0.0102246	1
response to heat	10	1	11	3.32193	0.0115562	1
central nervous system development	10	1	11	3.32193	0.0115562	1
cellular iron ion homeostasis	10	1	11	3.32193	0.0115562	1
peptidyl-tyrosine phosphorylation	10	1	11	3.32193	0.0115562	1
response to insulin	10	1	11	3.32193	0.0115562	1
transcription by RNA polymerase III	10	1	11	3.32193	0.0115562	1
T cell receptor signaling pathway	10	1	11	3.32193	0.0115562	1
positive regulation of cell population proliferation	36	17	53	1.08246	0.0117926	1
ribosomal large subunit assembly	14	3	17	2.22239	0.0124516	1
nucleocytoplasmic transport	14	3	17	2.22239	0.0124516	1
regulation of signal transduction by p53 class mediator	12	2	14	2.58496	0.0127128	1
ribosomal small subunit biogenesis	12	2	14	2.58496	0.0127128	1
mRNA splicing, via spliceosome	53	30	83	0.82103	0.013677	1
spermatogenesis	19	6	25	1.66297	0.0141798	1
histone H3 acetylation	19	6	25	1.66297	0.0141798	1
positive regulation of protein catabolic process	7	0	7	inf	0.0155007	1
DNA strand elongation involved in DNA replication	7	0	7	inf	0.0155007	1
phosphatidylinositol biosynthetic process	7	0	7	inf	0.0155007	1
endonucleolytic cleavage in 5'-ETS of tricistronic rRNA transcript (SSU-rRNA, 5.8S rRNA, LSU-rRNA)	7	0	7	inf	0.0155007	1
nuclear mRNA surveillance	7	0	7	inf	0.0155007	1
centrosome cycle	7	0	7	inf	0.0155007	1
oligodendrocyte development	7	0	7	inf	0.0155007	1
rRNA catabolic process	7	0	7	inf	0.0155007	1
negative regulation of ubiquitin protein ligase activity	7	0	7	inf	0.0155007	1
polyadenylation-dependent snoRNA 3'-end processing	7	0	7	inf	0.0155007	1
GMP biosynthetic process	7	0	7	inf	0.0155007	1
cristae formation	0	7	7	-inf	0.0155007	1
positive regulation of mitotic cell cycle	7	0	7	inf	0.0155007	1
cell projection organization	7	0	7	inf	0.0155007	1
blastocyst formation	7	0	7	inf	0.0155007	1
cellular response to DNA damage stimulus	33	16	49	1.04439	0.0201154	1
cell adhesion	13	3	16	2.11548	0.0208927	1
regulation of transcription elongation by RNA polymerase II	13	3	16	2.11548	0.0208927	1
tRNA aminoacylation for protein translation	13	3	16	2.11548	0.0208927	1
DNA-templated transcription initiation	9	1	10	3.16993	0.0212514	1
exonucleolytic catabolism of deadenylated mRNA	9	1	10	3.16993	0.0212514	1
positive regulation of TOR signaling	9	1	10	3.16993	0.0212514	1
response to virus	9	1	10	3.16993	0.0212514	1
response to nutrient	9	1	10	3.16993	0.0212514	1
maturation of LSU-rRNA from tricistronic rRNA transcript (SSU-rRNA, 5.8S rRNA, LSU-rRNA)	11	2	13	2.45943	0.0221439	1
tRNA processing	11	2	13	2.45943	0.0221439	1
formation of cytoplasmic translation initiation complex	11	2	13	2.45943	0.0221439	1
cell migration	11	2	13	2.45943	0.0221439	1
receptor internalization	6	0	6	inf	0.0310723	1
telomere maintenance via telomerase	6	0	6	inf	0.0310723	1
transcription by RNA polymerase I	6	0	6	inf	0.0310723	1
'de novo' XMP biosynthetic process	6	0	6	inf	0.0310723	1
ossification	6	0	6	inf	0.0310723	1
'de novo' AMP biosynthetic process	6	0	6	inf	0.0310723	1
exonucleolytic trimming to generate mature 3'-end of 5.8S rRNA from tricistronic rRNA transcript (SSU-rRNA, 5.8S rRNA, LSU-rRNA)	6	0	6	inf	0.0310723	1
protein catabolic process	6	0	6	inf	0.0310723	1
nuclear polyadenylation-dependent rRNA catabolic process	6	0	6	inf	0.0310723	1
lysosomal lumen acidification	6	0	6	inf	0.0310723	1
nuclear polyadenylation-dependent tRNA catabolic process	6	0	6	inf	0.0310723	1
negative regulation of ubiquitin-dependent protein catabolic process	6	0	6	inf	0.0310723	1
regulation of mitotic spindle assembly	6	0	6	inf	0.0310723	1
intracellular protein transport	17	6	23	1.5025	0.033916	1
angiogenesis	12	3	15	2	0.0346515	1
response to ethanol	12	3	15	2	0.0346515	1
macroautophagy	10	2	12	2.32193	0.0381469	1
positive regulation of telomerase activity	10	2	12	2.32193	0.0381469	1
membrane fission	10	2	12	2.32193	0.0381469	1
spliceosomal complex assembly	10	2	12	2.32193	0.0381469	1
positive regulation of neuron differentiation	8	1	9	3	0.0387427	1
multivesicular body assembly	8	1	9	3	0.0387427	1
DNA-templated transcription termination	8	1	9	3	0.0387427	1
double-strand break repair via break-induced replication	8	1	9	3	0.0387427	1
tRNA 5'-leader removal	8	1	9	3	0.0387427	1
stress granule assembly	8	1	9	3	0.0387427	1
positive regulation of establishment of protein localization to telomere	8	1	9	3	0.0387427	1
positive regulation of protein localization to Cajal body	8	1	9	3	0.0387427	1
proteasomal protein catabolic process	8	1	9	3	0.0387427	1
snRNA 3'-end processing	8	1	9	3	0.0387427	1
mitotic spindle assembly checkpoint signaling	8	1	9	3	0.0387427	1
binding of sperm to zona pellucida	8	1	9	3	0.0387427	1
regulation of protein stability	15	5	20	1.58496	0.0406338	1
RNA phosphodiester bond hydrolysis, endonucleolytic	13	4	17	1.70044	0.0483263	1
vesicle-mediated transport	13	4	17	1.70044	0.0483263	1
autophagy	13	4	17	1.70044	0.0483263	1
ubiquitin-dependent protein catabolic process	26	13	39	1	0.0515079	1
positive regulation of apoptotic process	23	11	34	1.06413	0.0560174	1
negative regulation of protein ubiquitination	11	3	14	1.87447	0.0567246	1
DNA unwinding involved in DNA replication	11	3	14	1.87447	0.0567246	1
glycolytic process	5	0	5	inf	0.0622629	1
social behavior	5	0	5	inf	0.0622629	1
dephosphorylation of RNA polymerase II C-terminal domain	5	0	5	inf	0.0622629	1
ribosomal large subunit export from nucleus	5	0	5	inf	0.0622629	1
nucleus organization	5	0	5	inf	0.0622629	1
positive regulation of DNA primase activity	5	0	5	inf	0.0622629	1
roof of mouth development	5	0	5	inf	0.0622629	1
endosome to lysosome transport	5	0	5	inf	0.0622629	1
female pregnancy	5	0	5	inf	0.0622629	1
regulation of DNA biosynthetic process	0	5	5	-inf	0.0622629	1
cell cycle phase transition	0	5	5	-inf	0.0622629	1
box C/D snoRNP assembly	5	0	5	inf	0.0622629	1
muscle organ development	5	0	5	inf	0.0622629	1
phosphatidylinositol dephosphorylation	5	0	5	inf	0.0622629	1
viral release from host cell	5	0	5	inf	0.0622629	1
positive regulation of cysteine-type endopeptidase activity involved in apoptotic process	5	0	5	inf	0.0622629	1
positive regulation of translational initiation	5	0	5	inf	0.0622629	1
P-body assembly	5	0	5	inf	0.0622629	1
N-terminal peptidyl-methionine acetylation	5	0	5	inf	0.0622629	1
glutamine metabolic process	5	0	5	inf	0.0622629	1
scaRNA localization to Cajal body	5	0	5	inf	0.0622629	1
hematopoietic progenitor cell differentiation	5	0	5	inf	0.0622629	1
cellular response to nutrient levels	5	0	5	inf	0.0622629	1
blood vessel development	5	0	5	inf	0.0622629	1
regulation of cell size	5	0	5	inf	0.0622629	1
TORC1 signaling	5	0	5	inf	0.0622629	1
RNA metabolic process	5	0	5	inf	0.0622629	1
regulation of protein export from nucleus	5	0	5	inf	0.0622629	1
skeletal system development	5	0	5	inf	0.0622629	1
retina development in camera-type eye	5	0	5	inf	0.0622629	1
G2/M transition of mitotic cell cycle	5	0	5	inf	0.0622629	1
DNA methylation	5	0	5	inf	0.0622629	1
small GTPase mediated signal transduction	5	0	5	inf	0.0622629	1
SRP-dependent cotranslational protein targeting to membrane	5	0	5	inf	0.0622629	1
'de novo' IMP biosynthetic process	5	0	5	inf	0.0622629	1
protein dephosphorylation	14	5	19	1.48543	0.0626265	1
chromosome segregation	14	5	19	1.48543	0.0626265	1
negative regulation of translation	17	7	24	1.28011	0.0627184	1
negative regulation of cell growth	9	2	11	2.16993	0.0648797	1
ribosomal small subunit assembly	9	2	11	2.16993	0.0648797	1
protein export from nucleus	9	2	11	2.16993	0.0648797	1
retrograde vesicle-mediated transport, Golgi to endoplasmic reticulum	9	2	11	2.16993	0.0648797	1
chaperone-mediated protein folding	9	2	11	2.16993	0.0648797	1
chromatin organization	33	19	52	0.796467	0.0676388	1
negative regulation of neuron differentiation	7	1	8	2.80735	0.0698977	1
endocytic recycling	7	1	8	2.80735	0.0698977	1
protein localization to nucleus	7	1	8	2.80735	0.0698977	1
negative regulation of protein kinase activity	7	1	8	2.80735	0.0698977	1
primary miRNA processing	7	1	8	2.80735	0.0698977	1
anatomical structure morphogenesis	7	1	8	2.80735	0.0698977	1
forebrain development	7	1	8	2.80735	0.0698977	1
sister chromatid cohesion	7	1	8	2.80735	0.0698977	1
regulation of DNA-templated DNA replication initiation	7	1	8	2.80735	0.0698977	1
translational elongation	7	1	8	2.80735	0.0698977	1
cellular response to heat	7	1	8	2.80735	0.0698977	1
positive regulation of protein-containing complex assembly	7	1	8	2.80735	0.0698977	1
positive regulation of telomere maintenance via telomerase	12	4	16	1.58496	0.075928	1
DNA repair	45	29	74	0.633872	0.0762696	1
nervous system development	15	6	21	1.32193	0.0771762	1
protein ubiquitination	36	22	58	0.710493	0.0834852	1
nucleosome assembly	10	3	13	1.73697	0.0914903	1
snRNA processing	10	3	13	1.73697	0.0914903	1
protein import into nucleus	16	7	23	1.19265	0.09172	1
aerobic respiration	16	7	23	1.19265	0.09172	1
endoplasmic reticulum to Golgi vesicle-mediated transport	13	5	18	1.37851	0.0951237	1
proton transmembrane transport	17	8	25	1.08746	0.106088	1
mitotic spindle organization	8	2	10	2	0.108708	1
positive regulation of transcription by RNA polymerase I	8	2	10	2	0.108708	1
meiotic cell cycle	8	2	10	2	0.108708	1
positive regulation of peptidyl-serine phosphorylation	8	2	10	2	0.108708	1
positive regulation of protein kinase B signaling	8	2	10	2	0.108708	1
positive regulation of translation	11	4	15	1.45943	0.117425	1
innate immune response	18	9	27	1	0.120168	1
negative regulation of cell population proliferation	27	16	43	0.754888	0.123193	1
histone deubiquitination	6	1	7	2.58496	0.124502	1
phosphorylation of RNA polymerase II C-terminal domain	6	1	7	2.58496	0.124502	1
spindle assembly	6	1	7	2.58496	0.124502	1
positive regulation of interferon-beta production	6	1	7	2.58496	0.124502	1
histone exchange	6	1	7	2.58496	0.124502	1
U2-type prespliceosome assembly	6	1	7	2.58496	0.124502	1
fatty acid metabolic process	6	1	7	2.58496	0.124502	1
regulation of double-strand break repair via homologous recombination	6	1	7	2.58496	0.124502	1
hippocampus development	6	1	7	2.58496	0.124502	1
cellular response to xenobiotic stimulus	6	1	7	2.58496	0.124502	1
inner mitochondrial membrane organization	1	6	7	-2.58496	0.124502	1
cellular response to epidermal growth factor stimulus	6	1	7	2.58496	0.124502	1
Wnt signaling pathway	15	7	22	1.09954	0.132178	1
heart development	15	7	22	1.09954	0.132178	1
chromatin remodeling	29	18	47	0.688056	0.14028	1
regulation of G1/S transition of mitotic cell cycle	12	5	17	1.26303	0.142172	1
nuclear-transcribed mRNA catabolic process, nonsense-mediated decay	12	5	17	1.26303	0.142172	1
cellular response to starvation	9	3	12	1.58496	0.145078	1
negative regulation of catalytic activity	3	9	12	-1.58496	0.145078	1
nucleotide-excision repair	9	3	12	1.58496	0.145078	1
neural tube closure	9	3	12	1.58496	0.145078	1
protein folding	20	11	31	0.862496	0.147213	1
ribosomal large subunit biogenesis	16	8	24	1	0.149723	1
DNA duplex unwinding	13	6	19	1.11548	0.165534	1
cell population proliferation	17	9	26	0.917538	0.16653	1
in utero embryonic development	17	9	26	0.917538	0.16653	1
positive regulation of I-kappaB kinase/NF-kappaB signaling	10	4	14	1.32193	0.178405	1
visual perception	7	2	9	1.80735	0.17894	1
aminoacyl-tRNA metabolism involved in translational fidelity	7	2	9	1.80735	0.17894	1
nuclear-transcribed mRNA catabolic process	7	2	9	1.80735	0.17894	1
RNA export from nucleus	7	2	9	1.80735	0.17894	1
fat cell differentiation	7	2	9	1.80735	0.17894	1
positive regulation of DNA-directed DNA polymerase activity	7	2	9	1.80735	0.17894	1
toxin transport	7	2	9	1.80735	0.17894	1
ubiquitin-dependent protein catabolic process via the multivesicular body sorting pathway	7	2	9	1.80735	0.17894	1
regulation of mitotic cell cycle	7	2	9	1.80735	0.17894	1
response to glucose	7	2	9	1.80735	0.17894	1
negative regulation of transforming growth factor beta receptor signaling pathway	7	2	9	1.80735	0.17894	1
anterior/posterior pattern specification	7	2	9	1.80735	0.17894	1
negative regulation of gene expression	18	10	28	0.847997	0.182589	1
osteoblast differentiation	14	7	21	1	0.187476	1
G1/S transition of mitotic cell cycle	14	7	21	1	0.187476	1
cell-cell signaling	5	1	6	2.32193	0.218216	1
viral budding via host ESCRT complex	5	1	6	2.32193	0.218216	1
myelination	5	1	6	2.32193	0.218216	1
negative regulation of stem cell population maintenance	5	1	6	2.32193	0.218216	1
heart morphogenesis	5	1	6	2.32193	0.218216	1
actin cytoskeleton reorganization	5	1	6	2.32193	0.218216	1
inner cell mass cell proliferation	5	1	6	2.32193	0.218216	1
smoothened signaling pathway	5	1	6	2.32193	0.218216	1
positive regulation of blood vessel endothelial cell migration	5	1	6	2.32193	0.218216	1
vacuolar acidification	5	1	6	2.32193	0.218216	1
positive regulation of angiogenesis	5	1	6	2.32193	0.218216	1
ribosome disassembly	1	5	6	-2.32193	0.218216	1
miRNA-mediated gene silencing	5	1	6	2.32193	0.218216	1
cellular response to growth factor stimulus	5	1	6	2.32193	0.218216	1
negative regulation of DNA binding	5	1	6	2.32193	0.218216	1
histone methylation	5	1	6	2.32193	0.218216	1
protein methylation	5	1	6	2.32193	0.218216	1
embryonic organ development	5	1	6	2.32193	0.218216	1
positive regulation of TORC1 signaling	5	1	6	2.32193	0.218216	1
positive regulation of peptidyl-tyrosine phosphorylation	5	1	6	2.32193	0.218216	1
negative regulation of protein kinase B signaling	5	1	6	2.32193	0.218216	1
negative regulation of cyclin-dependent protein serine/threonine kinase activity	5	1	6	2.32193	0.218216	1
tail-anchored membrane protein insertion into ER membrane	5	1	6	2.32193	0.218216	1
cellular response to retinoic acid	5	1	6	2.32193	0.218216	1
defense response to bacterium	5	1	6	2.32193	0.218216	1
response to hydrogen peroxide	1	5	6	-2.32193	0.218216	1
defense response to Gram-positive bacterium	5	1	6	2.32193	0.218216	1
transport across blood-brain barrier	5	1	6	2.32193	0.218216	1
regulation of stem cell population maintenance	5	1	6	2.32193	0.218216	1
mitochondrial DNA replication	1	5	6	-2.32193	0.218216	1
protein homooligomerization	1	5	6	-2.32193	0.218216	1
cellular response to glucose starvation	1	5	6	-2.32193	0.218216	1
rRNA transcription	5	1	6	2.32193	0.218216	1
protein localization to nucleolus	5	1	6	2.32193	0.218216	1
mitotic sister chromatid segregation	8	3	11	1.41504	0.225583	1
cellular response to hypoxia	8	3	11	1.41504	0.225583	1
mRNA catabolic process	8	3	11	1.41504	0.225583	1
protein destabilization	8	3	11	1.41504	0.225583	1
positive regulation of mRNA splicing, via spliceosome	8	3	11	1.41504	0.225583	1
protein autoubiquitination	8	3	11	1.41504	0.225583	1
multicellular organism growth	12	6	18	1	0.236268	1
DNA replication	23	15	38	0.616671	0.252416	1
regulation of embryonic development	13	7	20	0.893085	0.261347	1
DNA-templated transcription	13	7	20	0.893085	0.261347	1
mitotic cell cycle	18	11	29	0.710493	0.262278	1
regulation of cyclin-dependent protein serine/threonine kinase activity	9	4	13	1.16993	0.265651	1
positive regulation of ERK1 and ERK2 cascade	9	4	13	1.16993	0.265651	1
mitotic metaphase plate congression	9	4	13	1.16993	0.265651	1
negative regulation of DNA-binding transcription factor activity	9	4	13	1.16993	0.265651	1
mitochondrion organization	4	9	13	-1.16993	0.265651	1
cytoskeleton organization	9	4	13	1.16993	0.265651	1
regulation of cell cycle	39	29	68	0.427421	0.268714	1
post-embryonic development	6	2	8	1.58496	0.288315	1
Notch signaling pathway	6	2	8	1.58496	0.288315	1
cerebral cortex development	6	2	8	1.58496	0.288315	1
viral entry into host cell	6	2	8	1.58496	0.288315	1
positive regulation of DNA-templated transcription, elongation	6	2	8	1.58496	0.288315	1
male gonad development	6	2	8	1.58496	0.288315	1
negative regulation of myeloid cell differentiation	2	6	8	-1.58496	0.288315	1
mRNA cis splicing, via spliceosome	6	2	8	1.58496	0.288315	1
positive regulation of protein phosphorylation	6	2	8	1.58496	0.288315	1
face morphogenesis	6	2	8	1.58496	0.288315	1
positive regulation of MAPK cascade	6	2	8	1.58496	0.288315	1
intracellular estrogen receptor signaling pathway	6	2	8	1.58496	0.288315	1
regulation of autophagy	6	2	8	1.58496	0.288315	1
nucleic acid phosphodiester bond hydrolysis	2	6	8	-1.58496	0.288315	1
regulation of apoptotic process	20	13	33	0.621488	0.293151	1
stem cell population maintenance	10	5	15	1	0.300363	1
positive regulation of DNA-binding transcription factor activity	10	5	15	1	0.300363	1
protein-containing complex assembly	11	6	17	0.874469	0.330725	1
positive regulation of proteasomal ubiquitin-dependent protein catabolic process	11	6	17	0.874469	0.330725	1
neuron differentiation	11	6	17	0.874469	0.330725	1
proteolysis	11	6	17	0.874469	0.330725	1
histone acetylation	17	11	28	0.628031	0.342335	1
histone deacetylation	7	3	10	1.22239	0.342815	1
DNA damage checkpoint signaling	7	3	10	1.22239	0.342815	1
mitotic spindle assembly	7	3	10	1.22239	0.342815	1
cap-dependent translational initiation	4	1	5	2	0.374525	1
positive regulation of cell adhesion	4	1	5	2	0.374525	1
cellular response to reactive oxygen species	4	1	5	2	0.374525	1
endodermal cell fate commitment	1	4	5	-2	0.374525	1
regulation of I-kappaB kinase/NF-kappaB signaling	4	1	5	2	0.374525	1
endoplasmic reticulum organization	4	1	5	2	0.374525	1
positive regulation of interferon-gamma production	1	4	5	-2	0.374525	1
cellular response to fibroblast growth factor stimulus	4	1	5	2	0.374525	1
positive regulation of JUN kinase activity	4	1	5	2	0.374525	1
positive regulation of T cell proliferation	4	1	5	2	0.374525	1
positive regulation of histone acetylation	4	1	5	2	0.374525	1
cholesterol metabolic process	4	1	5	2	0.374525	1
positive regulation of DNA replication	1	4	5	-2	0.374525	1
intracellular pH reduction	4	1	5	2	0.374525	1
autophagosome assembly	4	1	5	2	0.374525	1
neurogenesis	4	1	5	2	0.374525	1
3'-UTR-mediated mRNA stabilization	1	4	5	-2	0.374525	1
double-strand break repair via nonhomologous end joining	4	1	5	2	0.374525	1
regulation of proteasomal protein catabolic process	4	1	5	2	0.374525	1
snRNA transcription by RNA polymerase III	4	1	5	2	0.374525	1
snRNA transcription by RNA polymerase II	4	1	5	2	0.374525	1
membrane organization	4	1	5	2	0.374525	1
histone modification	1	4	5	-2	0.374525	1
one-carbon metabolic process	4	1	5	2	0.374525	1
chemical synaptic transmission	4	1	5	2	0.374525	1
placenta development	4	1	5	2	0.374525	1
negative regulation of apoptotic signaling pathway	4	1	5	2	0.374525	1
negative regulation of canonical Wnt signaling pathway	4	1	5	2	0.374525	1
regulation of mitotic cell cycle phase transition	4	1	5	2	0.374525	1
mRNA stabilization	4	1	5	2	0.374525	1
tricarboxylic acid cycle	1	4	5	-2	0.374525	1
animal organ regeneration	4	1	5	2	0.374525	1
lysosomal transport	4	1	5	2	0.374525	1
positive regulation of ubiquitin-protein transferase activity	1	4	5	-2	0.374525	1
mRNA 3'-end processing by stem-loop binding and cleavage	1	4	5	-2	0.374525	1
mitotic cell cycle phase transition	4	1	5	2	0.374525	1
neuron migration	4	1	5	2	0.374525	1
response to starvation	4	1	5	2	0.374525	1
cellular response to calcium ion	4	1	5	2	0.374525	1
negative regulation of fibroblast proliferation	1	4	5	-2	0.374525	1
skeletal system morphogenesis	4	1	5	2	0.374525	1
histone H4-R3 methylation	4	1	5	2	0.374525	1
protein transport to vacuole involved in ubiquitin-dependent protein catabolic process via the multivesicular body sorting pathway	4	1	5	2	0.374525	1
protein targeting to membrane	4	1	5	2	0.374525	1
respiratory electron transport chain	1	4	5	-2	0.374525	1
response to cytokine	4	1	5	2	0.374525	1
integrin-mediated signaling pathway	4	1	5	2	0.374525	1
cellular response to virus	4	1	5	2	0.374525	1
tRNA splicing, via endonucleolytic cleavage and ligation	4	1	5	2	0.374525	1
thymus development	4	1	5	2	0.374525	1
response to cadmium ion	1	4	5	-2	0.374525	1
trophectodermal cell differentiation	4	1	5	2	0.374525	1
mitochondrial transcription	1	4	5	-2	0.374525	1
positive regulation of actin filament polymerization	4	1	5	2	0.374525	1
DNA recombination	13	8	21	0.70044	0.381388	1
protein polyubiquitination	13	8	21	0.70044	0.381388	1
RNA splicing, via transesterification reactions	8	4	12	1	0.386592	1
cilium assembly	8	4	12	1	0.386592	1
cellular response to oxidative stress	8	4	12	1	0.386592	1
maturation of 5.8S rRNA	8	4	12	1	0.386592	1
erythrocyte differentiation	8	4	12	1	0.386592	1
response to endoplasmic reticulum stress	4	8	12	-1	0.386592	1
positive regulation of stem cell population maintenance	8	4	12	1	0.386592	1
transcription elongation by RNA polymerase II promoter	15	10	25	0.584963	0.422127	1
alternative mRNA splicing, via spliceosome	9	5	14	0.847997	0.422695	1
cellular respiration	9	5	14	0.847997	0.422695	1
negative regulation of cell migration	9	5	14	0.847997	0.422695	1
intrinsic apoptotic signaling pathway	5	2	7	1.32193	0.452502	1
regulation of mRNA stability	5	2	7	1.32193	0.452502	1
protein sumoylation	2	5	7	-1.32193	0.452502	1
negative regulation of cell cycle	2	5	7	-1.32193	0.452502	1
protein deneddylation	2	5	7	-1.32193	0.452502	1
regulation of protein neddylation	2	5	7	-1.32193	0.452502	1
stem cell differentiation	5	2	7	1.32193	0.452502	1
mRNA methylation	5	2	7	1.32193	0.452502	1
formation of translation preinitiation complex	5	2	7	1.32193	0.452502	1
cellular senescence	5	2	7	1.32193	0.452502	1
protein N-linked glycosylation	5	2	7	1.32193	0.452502	1
epidermal growth factor receptor signaling pathway	5	2	7	1.32193	0.452502	1
protein processing	5	2	7	1.32193	0.452502	1
regulation of histone deacetylation	5	2	7	1.32193	0.452502	1
regulation of cell shape	5	2	7	1.32193	0.452502	1
actin filament organization	5	2	7	1.32193	0.452502	1
positive regulation of protein ubiquitination	2	5	7	-1.32193	0.452502	1
transmembrane transport	5	2	7	1.32193	0.452502	1
positive regulation of protein serine/threonine kinase activity	5	2	7	1.32193	0.452502	1
miRNA-mediated gene silencing by inhibition of translation	5	2	7	1.32193	0.452502	1
extrinsic apoptotic signaling pathway via death domain receptors	5	2	7	1.32193	0.452502	1
negative regulation of insulin receptor signaling pathway	5	2	7	1.32193	0.452502	1
Ras protein signal transduction	5	2	7	1.32193	0.452502	1
activation of protein kinase activity	5	2	7	1.32193	0.452502	1
mitotic G2 DNA damage checkpoint signaling	5	2	7	1.32193	0.452502	1
pre-mRNA cleavage required for polyadenylation	5	2	7	1.32193	0.452502	1
mitochondrial electron transport, ubiquinol to cytochrome c	5	2	7	1.32193	0.452502	1
SCF-dependent proteasomal ubiquitin-dependent protein catabolic process	5	2	7	1.32193	0.452502	1
gastrulation	5	2	7	1.32193	0.452502	1
positive regulation of proteasomal protein catabolic process	5	2	7	1.32193	0.452502	1
circadian regulation of gene expression	10	6	16	0.736966	0.453103	1
cellular response to leukemia inhibitory factor	10	6	16	0.736966	0.453103	1
mRNA transport	10	6	16	0.736966	0.453103	1
Golgi organization	11	7	18	0.652077	0.479156	1
mitochondrial respiratory chain complex I assembly	11	7	18	0.652077	0.479156	1
MAPK cascade	6	3	9	1	0.507064	1
negative regulation of autophagy	6	3	9	1	0.507064	1
regulation of mRNA splicing, via spliceosome	6	3	9	1	0.507064	1
negative regulation of inflammatory response	3	6	9	-1	0.507064	1
protein import into mitochondrial matrix	6	3	9	1	0.507064	1
regulation of cell division	6	3	9	1	0.507064	1
inflammatory response	6	3	9	1	0.507064	1
spliceosomal tri-snRNP complex assembly	6	3	9	1	0.507064	1
activation of GTPase activity	6	3	9	1	0.507064	1
negative regulation of cell differentiation	6	3	9	1	0.507064	1
neuron projection development	6	3	9	1	0.507064	1
response to oxidative stress	6	3	9	1	0.507064	1
kidney development	6	3	9	1	0.507064	1
positive regulation of NF-kappaB transcription factor activity	6	3	9	1	0.507064	1
negative regulation of protein binding	6	3	9	1	0.507064	1
immune response	7	4	11	0.807355	0.54797	1
cellular response to amino acid starvation	7	4	11	0.807355	0.54797	1
positive regulation of protein targeting to mitochondrion	4	7	11	-0.807355	0.54797	1
nuclear-transcribed mRNA poly(A) tail shortening	7	4	11	0.807355	0.54797	1
proton motive force-driven mitochondrial ATP synthesis	15	11	26	0.447459	0.555219	1
brain development	16	12	28	0.415037	0.56951	1
positive regulation of histone H3-K4 methylation	8	5	13	0.678072	0.580098	1
regulation of translational initiation	8	5	13	0.678072	0.580098	1
mitochondrial electron transport, NADH to ubiquinone	9	6	15	0.584963	0.606192	1
endocytosis	9	6	15	0.584963	0.606192	1
positive regulation of cell migration	9	6	15	0.584963	0.606192	1
mitochondrial translation	41	36	77	0.187627	0.643888	1
histone H4 acetylation	8	11	19	-0.459432	0.646397	1
tRNA modification	4	2	6	1	0.687144	1
nucleosome disassembly	4	2	6	1	0.687144	1
lipid metabolic process	4	2	6	1	0.687144	1
regulation of mRNA processing	4	2	6	1	0.687144	1
endoplasmic reticulum unfolded protein response	4	2	6	1	0.687144	1
positive regulation of protein kinase activity	4	2	6	1	0.687144	1
regulation of protein phosphorylation	4	2	6	1	0.687144	1
regulation of signal transduction	4	2	6	1	0.687144	1
localization	4	2	6	1	0.687144	1
negative regulation of telomere maintenance via telomerase	4	2	6	1	0.687144	1
positive regulation of NIK/NF-kappaB signaling	4	2	6	1	0.687144	1
gene silencing by RNA	2	4	6	-1	0.687144	1
response to estradiol	4	2	6	1	0.687144	1
negative regulation of epithelial cell proliferation	2	4	6	-1	0.687144	1
chaperone cofactor-dependent protein refolding	4	2	6	1	0.687144	1
negative regulation of protein-containing complex assembly	4	2	6	1	0.687144	1
positive regulation of mitochondrial translation	4	2	6	1	0.687144	1
regulation of DNA methylation	4	2	6	1	0.687144	1
activation of cysteine-type endopeptidase activity involved in apoptotic process	4	2	6	1	0.687144	1
positive regulation of innate immune response	4	2	6	1	0.687144	1
cellular response to ionizing radiation	4	2	6	1	0.687144	1
protein acetylation	4	2	6	1	0.687144	1
carbohydrate metabolic process	4	2	6	1	0.687144	1
G protein-coupled receptor signaling pathway	4	2	6	1	0.687144	1
exocytosis	4	2	6	1	0.687144	1
positive regulation of mRNA 3'-end processing	4	2	6	1	0.687144	1
positive regulation of neuron death	4	2	6	1	0.687144	1
negative regulation of neuron death	4	2	6	1	0.687144	1
immune system process	2	4	6	-1	0.687144	1
extracellular matrix organization	4	2	6	1	0.687144	1
positive regulation of stress fiber assembly	4	2	6	1	0.687144	1
mismatch repair	4	2	6	1	0.687144	1
negative regulation of GTPase activity	4	2	6	1	0.687144	1
protein targeting to ER	4	2	6	1	0.687144	1
mitotic cytokinesis	4	2	6	1	0.687144	1
mitochondrion morphogenesis	2	4	6	-1	0.687144	1
glucose metabolic process	4	2	6	1	0.687144	1
heme biosynthetic process	4	2	6	1	0.687144	1
protein glycosylation	5	3	8	0.736966	0.726147	1
tRNA wobble uridine modification	3	5	8	-0.736966	0.726147	1
response to UV	3	5	8	-0.736966	0.726147	1
positive regulation of autophagy	5	3	8	0.736966	0.726147	1
cellular response to interleukin-4	5	3	8	0.736966	0.726147	1
glucose homeostasis	5	3	8	0.736966	0.726147	1
liver development	3	5	8	-0.736966	0.726147	1
histone H3-K4 trimethylation	3	5	8	-0.736966	0.726147	1
microtubule cytoskeleton organization	5	3	8	0.736966	0.726147	1
transforming growth factor beta receptor signaling pathway	3	5	8	-0.736966	0.726147	1
regulation of cell population proliferation	5	3	8	0.736966	0.726147	1
replication fork processing	5	3	8	0.736966	0.726147	1
regulation of tubulin deacetylation	5	3	8	0.736966	0.726147	1
positive regulation of transcription by RNA polymerase III	5	3	8	0.736966	0.726147	1
histone H4-K16 acetylation	4	6	10	-0.584963	0.753438	1
negative regulation of proteasomal ubiquitin-dependent protein catabolic process	6	4	10	0.584963	0.753438	1
animal organ morphogenesis	6	4	10	0.584963	0.753438	1
positive regulation of G1/S transition of mitotic cell cycle	6	4	10	0.584963	0.753438	1
regulation of protein localization	6	4	10	0.584963	0.753438	1
protein deubiquitination	7	5	12	0.485427	0.773899	1
proton motive force-driven ATP synthesis	7	5	12	0.485427	0.773899	1
positive regulation of DNA repair	5	7	12	-0.485427	0.773899	1
insulin receptor signaling pathway	7	5	12	0.485427	0.773899	1
iron-sulfur cluster assembly	8	6	14	0.415037	0.789969	1
histone H2A acetylation	6	8	14	-0.415037	0.789969	1
protein modification process	9	7	16	0.36257	0.803021	1
regulation of alternative mRNA splicing, via spliceosome	12	10	22	0.263034	0.831106	1
protein localization to kinetochore	3	2	5	0.584963	1	1
protein targeting to mitochondrion	5	6	11	-0.263034	1	1
positive regulation of histone methylation	3	2	5	0.584963	1	1
mRNA destabilization	3	2	5	0.584963	1	1
regulation of inflammatory response	3	2	5	0.584963	1	1
positive regulation of intrinsic apoptotic signaling pathway	3	2	5	0.584963	1	1
COPII vesicle coating	2	3	5	-0.584963	1	1
histone H4-K5 acetylation	4	5	9	-0.321928	1	1
histone H4-K8 acetylation	4	5	9	-0.321928	1	1
regulation of dosage compensation by inactivation of X chromosome	4	4	8	0	1	1
[2Fe-2S] cluster assembly	3	2	5	0.584963	1	1
protein modification by small protein conjugation	4	3	7	0.415037	1	1
histone monoubiquitination	5	4	9	0.321928	1	1
histone H2B ubiquitination	3	4	7	-0.415037	1	1
regulation of proteasomal ubiquitin-dependent protein catabolic process	3	2	5	0.584963	1	1
mRNA splice site selection	4	3	7	0.415037	1	1
regulation of cytokinesis	2	3	5	-0.584963	1	1
ion transport	3	2	5	0.584963	1	1
methylation	3	4	7	-0.415037	1	1
cell redox homeostasis	3	2	5	0.584963	1	1
microtubule-based movement	3	2	5	0.584963	1	1
cellular response to tumor necrosis factor	3	3	6	0	1	1
positive regulation of cytoplasmic translation	4	3	7	0.415037	1	1
histone H3-K14 acetylation	5	5	10	0	1	1
lung development	4	5	9	-0.321928	1	1
negative regulation of fat cell differentiation	4	3	7	0.415037	1	1
positive regulation of glial cell proliferation	3	2	5	0.584963	1	1
positive regulation of interleukin-6 production	2	3	5	-0.584963	1	1
mitochondrial electron transport, cytochrome c to oxygen	4	4	8	0	1	1
rhythmic process	8	7	15	0.192645	1	1
viral protein processing	3	2	5	0.584963	1	1
liver regeneration	3	2	5	0.584963	1	1
positive regulation of interferon-alpha production	3	2	5	0.584963	1	1
regulation of androgen receptor signaling pathway	3	2	5	0.584963	1	1
cellular response to unfolded protein	3	2	5	0.584963	1	1
regulation of circadian rhythm	6	7	13	-0.222392	1	1
mRNA polyadenylation	8	7	15	0.192645	1	1
response to organic substance	3	2	5	0.584963	1	1
cellular response to cAMP	2	3	5	-0.584963	1	1
activation of innate immune response	4	3	7	0.415037	1	1
protein neddylation	5	5	10	0	1	1
cellular response to glucose stimulus	4	3	7	0.415037	1	1
adaptive immune response	3	2	5	0.584963	1	1
rRNA methylation	4	3	7	0.415037	1	1
positive regulation of protein binding	4	3	7	0.415037	1	1
circadian rhythm	7	8	15	-0.192645	1	1
positive regulation of neuron projection development	6	6	12	0	1	1
positive regulation of erythrocyte differentiation	4	3	7	0.415037	1	1
regulation of cell growth	7	6	13	0.222392	1	1
positive regulation of transcription of nucleolar large rRNA by RNA polymerase I	3	3	6	0	1	1
regulation of GTPase activity	3	2	5	0.584963	1	1
canonical Wnt signaling pathway	3	2	5	0.584963	1	1
protein localization to plasma membrane	4	3	7	0.415037	1	1
response to xenobiotic stimulus	11	12	23	-0.125531	1	1
response to activity	3	4	7	-0.415037	1	1
response to arsenic-containing substance	3	2	5	0.584963	1	1
clathrin-dependent endocytosis	3	2	5	0.584963	1	1
electron transport chain	3	3	6	0	1	1
ATP biosynthetic process	3	2	5	0.584963	1	1
protein homotetramerization	2	3	5	-0.584963	1	1
positive regulation of GTPase activity	5	4	9	0.321928	1	1
regulation of small GTPase mediated signal transduction	3	2	5	0.584963	1	1
negative regulation of protein phosphorylation	2	3	5	-0.584963	1	1
response to hypoxia	7	8	15	-0.192645	1	1
regulation of mitotic metaphase/anaphase transition	5	4	9	0.321928	1	1
positive regulation of T cell differentiation	3	4	7	-0.415037	1	1
positive regulation of cell differentiation	5	6	11	-0.263034	1	1
positive regulation of myoblast differentiation	4	4	8	0	1	1
substantia nigra development	3	4	7	-0.415037	1	1
regulation of G0 to G1 transition	4	4	8	0	1	1
positive regulation of double-strand break repair via homologous recombination	9	9	18	0	1	1
positive regulation of endothelial cell migration	2	3	5	-0.584963	1	1
negative regulation of neuron apoptotic process	5	4	9	0.321928	1	1
neuromuscular process controlling balance	4	3	7	0.415037	1	1
neuron apoptotic process	3	3	6	0	1	1
dephosphorylation	3	3	6	0	1	1
regulation of double-strand break repair	8	8	16	0	1	1
positive regulation of double-strand break repair	5	6	11	-0.263034	1	1
telomere maintenance	9	10	19	-0.152003	1	1
cellular response to UV	8	8	16	0	1	1
positive regulation of protein localization to nucleus	2	3	5	-0.584963	1	1
regulation of DNA replication	12	11	23	0.125531	1	1
regulation of chromosome organization	6	6	12	0	1	1
regulation of DNA strand elongation	6	6	12	0	1	1
positive regulation of telomere maintenance in response to DNA damage	5	4	9	0.321928	1	1
double-strand break repair	4	4	8	0	1	1
regulation of nucleotide-excision repair	4	5	9	-0.321928	1	1
protein monoubiquitination	5	4	9	0.321928	1	1
cell surface receptor signaling pathway	4	4	8	0	1	1
negative regulation of Notch signaling pathway	2	3	5	-0.584963	1	1
cytokine-mediated signaling pathway	3	2	5	0.584963	1	1
negative regulation of mRNA splicing, via spliceosome	6	7	13	-0.222392	1	1
ubiquitin-dependent ERAD pathway	4	4	8	0	1	1
positive regulation by host of viral transcription	4	3	7	0.415037	1	1
B cell differentiation	4	4	8	0	1	1
hematopoietic stem cell differentiation	2	3	5	-0.584963	1	1
regulation of gene expression	14	13	27	0.106915	1	1
mitotic G1 DNA damage checkpoint signaling	3	2	5	0.584963	1	1
T cell differentiation in thymus	3	2	5	0.584963	1	1
regulation of autophagy of mitochondrion	3	4	7	-0.415037	1	1
cellular response to steroid hormone stimulus	3	3	6	0	1	1
oxidative phosphorylation	2	3	5	-0.584963	1	1
negative regulation of cold-induced thermogenesis	3	2	5	0.584963	1	1
nucleobase-containing compound metabolic process	3	2	5	0.584963	1	1
cellular response to gamma radiation	5	5	10	0	1	1
cellular response to lipopolysaccharide	6	7	13	-0.222392	1	1
negative regulation of cell death	4	4	8	0	1	1
regulation of cellular response to heat	3	3	6	0	1	1
positive regulation of nuclear cell cycle DNA replication	2	3	5	-0.584963	1	1
actin cytoskeleton organization	4	5	9	-0.321928	1	1
keratinocyte differentiation	3	2	5	0.584963	1	1
negative regulation of tyrosine phosphorylation of STAT protein	2	3	5	-0.584963	1	1
negative regulation of Ras protein signal transduction	3	3	6	0	1	1
cell-cell adhesion	2	3	5	-0.584963	1	1
peptidyl-serine dephosphorylation	2	3	5	-0.584963	1	1
entrainment of circadian clock by photoperiod	3	2	5	0.584963	1	1
positive regulation of endopeptidase activity	3	2	5	0.584963	1	1
apoptotic signaling pathway	4	3	7	0.415037	1	1
protein K48-linked ubiquitination	4	3	7	0.415037	1	1
hemopoiesis	6	5	11	0.263034	1	1
mitochondrial cytochrome c oxidase assembly	2	3	5	-0.584963	1	1
embryo implantation	2	3	5	-0.584963	1	1
neural tube development	4	3	7	0.415037	1	1
maturation of LSU-rRNA	6	5	11	0.263034	1	1
chaperone-mediated protein complex assembly	3	2	5	0.584963	1	1
double-strand break repair via homologous recombination	8	7	15	0.192645	1	1
histone H3-K4 methylation	5	4	9	0.321928	1	1
tRNA methylation	3	2	5	0.584963	1	1
cholesterol homeostasis	3	2	5	0.584963	1	1
poly(A)+ mRNA export from nucleus	4	3	7	0.415037	1	1
nuclear export	2	3	5	-0.584963	1	1
dosage compensation by inactivation of X chromosome	3	2	5	0.584963	1	1
regulation of chromatin organization	3	3	6	0	1	1
response to unfolded protein	4	3	7	0.415037	1	1
cell-matrix adhesion	3	2	5	0.584963	1	1
neuron projection morphogenesis	3	2	5	0.584963	1	1
IRES-dependent viral translational initiation	3	4	7	-0.415037	1	1
microtubule anchoring	3	2	5	0.584963	1	1
protein localization to centrosome	2	3	5	-0.584963	1	1
protein complex oligomerization	3	2	5	0.584963	1	1
RNA methylation	2	3	5	-0.584963	1	1
mitochondrial fusion	2	3	5	-0.584963	1	1
non-motile cilium assembly	2	3	5	-0.584963	1	1
DNA biosynthetic process	4	4	8	0	1	1
histone mRNA catabolic process	3	2	5	0.584963	1	1
negative regulation of ERK1 and ERK2 cascade	4	3	7	0.415037	1	1
DNA-templated DNA replication	7	6	13	0.222392	1	1
regulation of actin filament polymerization	3	2	5	0.584963	1	1
7-methylguanosine mRNA capping	3	3	6	0	1	1
sensory perception of sound	4	3	7	0.415037	1	1
base-excision repair	3	2	5	0.584963	1	1
