## Supplemental Tables for "Transcriptomes Often Resemble Biological Aging Upon Perturbation": extended_data_table_7.xlsx

### Sheet: Sheet1
gene_symbol	rho	pval	gene_class
ACLY	-0.010734	0.251097	Metabolism related
ACO2	0.0385966	2.06433e-05	Metabolism related
AGO2	0.0134168	0.161067	miRNA processing
ARID1A	-0.0359574	0.00027369	Chromatin remodeler
ARID2	0.00836782	0.351382	Chromatin remodeler
ATP12A	0.0218277	0.019878	OXPHOS
BCS1L	0.0265074	0.00479567	OXPHOS
BRD7	0.0309828	0.000706381	Chromatin remodeler
CASC3	0.0167214	0.0716351	mRNA surveillance
CHD1	0.0157099	0.0824883	Chromatin remodeler
CMPK1	0.0517735	1.65796e-08	Metabolism related
CNOT3	-0.0729447	5.97597e-13	mRNA surveillance
COX6B1	0.0219565	0.0169893	OXPHOS
CREBBP	0.0155609	0.0880035	Chromatin remodeler
CS	0.0182456	0.0466024	Metabolism related
CSTF3	0.0304652	0.00127713	mRNA surveillance
CYC1	0.0191679	0.0448955	OXPHOS
DDX39B	0.00152664	0.875067	mRNA surveillance
DICER1	-0.0273964	0.00494748	miRNA processing
DIS3	0.00325515	0.729143	mRNA surveillance
DLAT	0.027738	0.00201979	Metabolism related
DLD	0.00759653	0.423494	Metabolism related
DLST	0.0102136	0.270239	Metabolism related
DNMT3A	0.00945463	0.30334	Chromatin remodeler
DROSHA	0.00151337	0.871759	miRNA processing
EEF1D	-0.0147438	0.113045	Translation
EIF2S3	-0.0358926	0.000251324	Translation
ENO2	0.0115428	0.20785	Metabolism related
ERCC2	-0.00485689	0.613598	Transcription
EXOSC2	-0.106718	1.05061e-25	mRNA surveillance
EXOSC6	-0.0491798	4.81696e-07	mRNA surveillance
FOS	0.0178716	0.0503907	Transcription
FOXK1	0.0424087	3.04262e-06	Metabolism related
GTF2A1	0.00275608	0.771927	Transcription
GTF2A2	0.032022	0.000760995	Transcription
HDAC1	-0.0119234	0.194505	Chromatin remodeler
HDAC2	-0.000895571	0.922068	Chromatin remodeler
IDH3A	-0.00532437	0.572687	Metabolism related
IGF2BP1	0.0188492	0.0428764	RNA modification
IGF2BP2	-0.0192831	0.0414086	RNA modification
INO80	-0.0259877	0.00600096	Chromatin remodeler
KDM1A	0.0206673	0.0249802	Transcription
KDM4A	0.000558905	0.95078	Chromatin remodeler
KDM6A	-0.0710847	9.5889e-12	Chromatin remodeler
KMT2A	-0.0700831	1.2285e-14	Chromatin remodeler
LDB1	0.015796	0.0794307	Transcription
LDHA	0.0411947	4.00946e-06	Metabolism related
LIG1	-0.0146646	0.105401	DNA replication
LRPPRC	0.0199558	0.0356302	OXPHOS
LSM2	-0.0613057	1.18175e-08	Spliceosome
MCM3	-0.0333411	0.000336222	DNA replication
METTL16	0.0106443	0.251719	RNA modification
MNAT1	0.0080098	0.40132	Transcription
NDUFA12	-0.00155507	0.866175	OXPHOS
NDUFAF1	0.0381486	2.85684e-05	OXPHOS
NDUFS2	0.0321659	0.000519942	OXPHOS
NPAT	-0.0465484	1.02955e-06	Transcription
OGDH	0.0270199	0.00281156	Metabolism related
PAPOLA	-0.0417044	9.51135e-06	mRNA surveillance
PAPOLG	-0.00858463	0.363011	mRNA surveillance
PBRM1	-0.0194797	0.037954	Chromatin remodeler
PELO	-0.0200961	0.037813	mRNA surveillance
PGK1	-0.0183342	0.0726707	Metabolism related
PHF10	0.0223124	0.0147341	Chromatin remodeler
PKM	-0.0376493	0.000117064	Metabolism related
POLD2	-0.0999175	3.9226e-22	DNA replication
POLR2F	0.0317562	0.000749435	Transcription
POLR3A	0.000865773	0.926109	Transcription
PPP2CA	0.00548265	0.548199	mRNA surveillance
PRDM2	-0.00799666	0.386389	Chromatin remodeler
RELA	0.0191415	0.0354566	Transcription
REST	-0.0185411	0.0503195	Transcription
RNMT	-0.036203	0.000127183	mRNA surveillance
SCO1	0.00639039	0.49651	OXPHOS
SCO2	0.0147756	0.113696	OXPHOS
SDHA	0.00857201	0.345245	OXPHOS
SDHAF1	0.0190124	0.0351314	OXPHOS
SDHB	0.00804983	0.399982	OXPHOS
SDHC	-0.00458019	0.619307	OXPHOS
SEC62	-0.0321285	0.000340615	Protein processing
SETD2	-0.0140652	0.144242	Chromatin remodeler
SLC25A1	0.0320708	0.000287697	Metabolism related
SLC28A1	-0.0604969	7.74766e-10	Metabolism related
SLC28A3	0.0316299	0.000773733	Metabolism related
SLC29A1	0.0114231	0.210958	Metabolism related
SLC29A2	-0.00132429	0.884578	Metabolism related
SLC29A3	0.0288402	0.00178821	Metabolism related
SLC29A4	0.0300093	0.00093155	Metabolism related
SLC2A1	-0.00838326	0.367303	Metabolism related
SMARCA4	0.0171117	0.0605267	Chromatin remodeler
SMARCB1	0.013204	0.147695	Chromatin remodeler
SMARCD1	0.0107424	0.223322	Chromatin remodeler
SMC1A	-0.0282838	0.0035306	Chromatin remodeler
SMC3	0.0139006	0.137406	Chromatin remodeler
SMG7	-0.0355721	0.00018697	mRNA surveillance
STAG2	0.0222651	0.0140143	Chromatin remodeler
SURF1	-0.013108	0.167475	OXPHOS
TAF5	-0.0309337	0.00138333	Transcription
TAF8	-0.0128651	0.182053	Transcription
TIAL1	-0.0345449	0.000218857	mRNA surveillance
UCK2	0.0225208	0.014599	Metabolism related
UPF1	-0.0547583	1.20509e-08	mRNA surveillance
XPO5	0.0586763	4.41029e-11	miRNA processing
XRN2	-0.0170746	0.0879916	mRNA surveillance
YY1	-0.043772	6.64273e-06	Chromatin remodeler
ZC3H13	0.0363753	9.31449e-05	RNA modification
RFC4	-0.0562428	7.31842e-08	DNA replication
ATP11A	0.0118688	0.188782	OXPHOS
ATP6V1A	-0.0461183	8.30595e-06	OXPHOS
CNOT2	-0.134483	1.38979e-32	mRNA surveillance
CPSF2	0.00335923	0.738536	mRNA surveillance
CTCF	-0.0529146	7.9324e-08	Chromatin remodeler
DDX19B	-0.00993123	0.277736	mRNA surveillance
DHX15	0.0237277	0.0145438	Spliceosome
DHX29	-0.11084	3.08774e-25	Translation
EEF1G	-0.0440372	5.08163e-06	Translation
ERCC3	-0.0135081	0.164692	Transcription
ETF1	-0.0357269	0.000226734	Translation
EXOSC5	-0.0962866	8.53971e-20	mRNA surveillance
FH	-0.0268661	0.00424625	Metabolism related
GAPDH	-0.00937375	0.344336	Metabolism related
GTF2H1	-0.0358149	0.00035358	Transcription
GTF2H3	0.00609602	0.528419	Transcription
JUN	-0.0568832	1.60515e-08	Transcription
LSM4	-0.0482428	4.71767e-06	Spliceosome
METTL14	-0.0758536	3.1482e-13	RNA modification
METTL3	0.0100237	0.289011	RNA modification
NCBP1	-0.0457121	6.54911e-06	mRNA surveillance
NDUFS1	-0.0125516	0.191167	OXPHOS
NDUFV1	0.0440145	2.45129e-06	OXPHOS
NME3	-0.0343966	0.000282757	Metabolism related
NOP2	-0.0400185	7.28586e-05	Ribosome related
PCNA	-0.0777794	4.87067e-14	DNA replication
PDHA1	0.0138029	0.125544	Metabolism related
PDIA6	0.0384861	2.88801e-05	Protein processing
POLR1D	-0.099026	9.4308e-18	Transcription
PPP2R1A	-0.0158219	0.0960816	mRNA surveillance
PRIM1	-0.0543811	2.05102e-08	DNA replication
PRPF38B	0.0427326	8.65228e-06	Spliceosome
RAD21	-0.0526741	7.58981e-08	Chromatin remodeler
RPL11	-0.196248	2.94315e-50	Ribosome related
SMG5	-0.0261029	0.00963545	mRNA surveillance
SOX2	0.0248322	0.00763707	Transcription
TAF2	-0.0685263	1.87288e-11	Transcription
TPI1	0.0151027	0.106421	Metabolism related
UPRT	-0.0177643	0.0659866	Metabolism related
UQCRFS1	-0.107008	2.9499e-22	OXPHOS
ALYREF	-0.0740791	4.75897e-12	mRNA surveillance
CCNH	-0.106883	4.95691e-20	Transcription
CCT3	-0.0728699	8.68869e-13	Protein processing
CCT4	-0.151206	8.94436e-34	Protein processing
CPSF6	-0.0148828	0.135242	mRNA surveillance
DDX56	-0.0938265	2.11519e-18	Ribosome related
DNMT1	-0.0985649	9.6863e-18	Chromatin remodeler
GTF2E1	-0.0399883	6.01782e-05	Transcription
GTF2H4	0.00934526	0.339208	Transcription
HNRNPK	-0.130764	6.06075e-31	Spliceosome
LSM6	-0.142739	2.29391e-32	Spliceosome
MCM2	-0.15476	1.05278e-39	DNA replication
MCM6	-0.068187	8.69811e-11	DNA replication
MED21	-0.109394	5.78795e-24	Transcription
NUDT21	-0.151415	5.72119e-30	mRNA surveillance
PCF11	-0.044361	2.69292e-05	mRNA surveillance
POLD1	-0.192589	1.84431e-56	DNA replication
POLD3	-0.118057	9.2833e-28	DNA replication
POLR1A	-0.159467	4.2313e-50	Transcription
POLR1B	-0.149122	2.2558e-39	Transcription
POLR2B	-0.0862282	1.56203e-15	Transcription
PPP1CB	-0.0865066	3.84971e-18	mRNA surveillance
RFC5	-0.140744	7.46053e-36	DNA replication
RPL30	-0.0846088	2.35297e-15	Ribosome related
RPS15A	-0.108643	2.63978e-23	Ribosome related
RPS2	-0.0869853	5.65909e-17	Ribosome related
RPS9	-0.120905	1.09445e-29	Ribosome related
SEC61G	-0.110268	1.31953e-24	Protein processing
TAF12	-0.131299	1.81456e-31	Transcription
UPF2	-0.0521379	7.98829e-08	mRNA surveillance
WDR12	-0.0804084	7.07704e-14	Ribosome related
POLR2K	-0.119811	1.73418e-23	Transcription
POLE	-0.173977	5.85547e-46	DNA replication
