## Supplemental Tables for "Transcriptomes Often Resemble Biological Aging Upon Perturbation": extended_data_table_8.xlsx

### Sheet: Sheet1
gene_symbol	rho	pval	gene_class
ACLY	-0.0113437	0.225172	Metabolism related
ACO2	0.0111684	0.218087	Metabolism related
AGO2	-0.00687301	0.472808	miRNA processing
ARID1A	-0.0439362	8.69982e-06	Chromatin remodeler
ARID2	0.00211173	0.814072	Chromatin remodeler
ATP12A	-0.00748512	0.42461	OXPHOS
BCS1L	0.00158632	0.865986	OXPHOS
BRD7	0.00311488	0.733523	Chromatin remodeler
CASC3	-0.00277497	0.764992	mRNA surveillance
CHD1	0.0164792	0.0685367	Chromatin remodeler
CMPK1	0.00590991	0.519657	Metabolism related
CNOT3	-0.0352016	0.000517538	mRNA surveillance
COX6B1	0.0129321	0.159792	OXPHOS
CREBBP	0.00328521	0.718731	Chromatin remodeler
CS	0.000909155	0.921022	Metabolism related
CSTF3	0.010245	0.278819	mRNA surveillance
CYC1	-0.0024653	0.796458	OXPHOS
DDX39B	-0.0331715	0.00063269	mRNA surveillance
DICER1	-0.0665865	8.08627e-12	miRNA processing
DIS3	0.00313563	0.738718	mRNA surveillance
DLAT	0.0258382	0.0040303	Metabolism related
DLD	0.00847051	0.372147	Metabolism related
DLST	0.00572171	0.536827	Metabolism related
DNMT3A	-0.00312414	0.733775	Chromatin remodeler
DROSHA	-0.0576951	7.31145e-10	miRNA processing
EEF1D	-0.0157414	0.0906673	Translation
EIF2S3	-0.0356258	0.000279417	Translation
ENO2	0.00592804	0.517743	Metabolism related
ERCC2	-0.0123354	0.199672	Transcription
EXOSC2	-0.0633978	5.12633e-10	mRNA surveillance
EXOSC6	-0.0370284	0.00015138	mRNA surveillance
FOS	0.00320395	0.725776	Transcription
FOXK1	0.0182658	0.0444547	Metabolism related
GTF2A1	-0.0275301	0.00378123	Transcription
GTF2A2	0.00668281	0.482418	Transcription
HDAC1	-0.00273188	0.766281	Chromatin remodeler
HDAC2	-0.0066736	0.465998	Chromatin remodeler
IDH3A	-0.0130464	0.166889	Metabolism related
IGF2BP1	-0.0093063	0.317465	RNA modification
IGF2BP2	-0.0241032	0.0107928	RNA modification
INO80	-0.0137079	0.147286	Chromatin remodeler
KDM1A	-0.00878096	0.340915	Transcription
KDM4A	-0.00651821	0.47159	Chromatin remodeler
KDM6A	-0.0626187	1.97947e-09	Chromatin remodeler
KMT2A	-0.0194758	0.0322751	Chromatin remodeler
LDB1	0.00170027	0.85026	Transcription
LDHA	0.032698	0.000252923	Metabolism related
LIG1	-0.022504	0.0129551	DNA replication
LRPPRC	-0.00537852	0.571228	OXPHOS
LSM2	-0.0536628	6.02729e-07	Spliceosome
MCM3	-0.0306971	0.000962807	DNA replication
METTL16	0.00560827	0.545916	RNA modification
MNAT1	0.00543533	0.569011	Transcription
NDUFA12	-0.00902656	0.327973	OXPHOS
NDUFAF1	0.0140112	0.124434	OXPHOS
NDUFS2	0.0134897	0.145656	OXPHOS
NPAT	-0.0176523	0.0640266	Transcription
OGDH	0.0101996	0.259485	Metabolism related
PAPOLA	-0.0272541	0.00381581	mRNA surveillance
PAPOLG	-0.00924136	0.327464	mRNA surveillance
PBRM1	-0.0196081	0.0367047	Chromatin remodeler
PELO	-0.0295224	0.00227763	mRNA surveillance
PGK1	-0.0374842	0.000241957	Metabolism related
PHF10	0.0102051	0.2647	Chromatin remodeler
PKM	-0.0164052	0.0933351	Metabolism related
POLD2	-0.0365298	0.000417425	DNA replication
POLR2F	0.00113357	0.90425	Transcription
POLR3A	-0.00729693	0.43442	Transcription
PPP2CA	0.00361651	0.692047	mRNA surveillance
PRDM2	9.92702e-06	0.999142	Chromatin remodeler
RELA	0.010066	0.268775	Transcription
REST	-0.0127003	0.180047	Transcription
RNMT	0.0457366	1.28621e-06	mRNA surveillance
SCO1	-0.00782903	0.404801	OXPHOS
SCO2	-0.0110195	0.238135	OXPHOS
SDHA	0.00446158	0.623248	OXPHOS
SDHAF1	-0.00843936	0.349721	OXPHOS
SDHB	-0.0129038	0.177273	OXPHOS
SDHC	-0.00161425	0.860999	OXPHOS
SEC62	-0.029366	0.00105987	Protein processing
SETD2	-0.0139043	0.148887	Chromatin remodeler
SLC25A1	0.0202859	0.0218302	Metabolism related
SLC28A1	-0.0450938	4.59895e-06	Metabolism related
SLC28A3	-0.000906174	0.923286	Metabolism related
SLC29A1	-0.00499241	0.584585	Metabolism related
SLC29A2	-0.0202971	0.0260684	Metabolism related
SLC29A3	0.0131495	0.154498	Metabolism related
SLC29A4	0.0136492	0.132217	Metabolism related
SLC2A1	-0.015676	0.0918207	Metabolism related
SMARCA4	-0.00948931	0.297967	Chromatin remodeler
SMARCB1	0.00165202	0.85627	Chromatin remodeler
SMARCD1	-0.0103206	0.242028	Chromatin remodeler
SMC1A	-0.0335753	0.000533417	Chromatin remodeler
SMC3	-0.0143709	0.124592	Chromatin remodeler
SMG7	-0.0209133	0.0280931	mRNA surveillance
STAG2	-0.010943	0.22727	Chromatin remodeler
SURF1	-0.00255556	0.787848	OXPHOS
TAF5	-0.00934715	0.333968	Transcription
TAF8	-0.00443743	0.645325	Transcription
TIAL1	-0.0194328	0.0376337	mRNA surveillance
UCK2	-0.00487965	0.596742	Metabolism related
UPF1	-0.0193438	0.0442313	mRNA surveillance
XPO5	0.0269447	0.00249506	miRNA processing
XRN2	-0.0290117	0.00374065	mRNA surveillance
YY1	-0.0442389	5.29048e-06	Chromatin remodeler
ZC3H13	0.0330393	0.000386402	RNA modification
RFC4	-0.0421405	5.5306e-05	DNA replication
ATP11A	0.00291642	0.74676	OXPHOS
ATP6V1A	-0.0639501	6.26729e-10	OXPHOS
CNOT2	-0.0823801	3.85319e-13	mRNA surveillance
CPSF2	-0.0318727	0.00153571	mRNA surveillance
CTCF	-0.0573089	6.05607e-09	Chromatin remodeler
DDX19B	-0.0151746	0.097209	mRNA surveillance
DHX15	0.00740403	0.445826	Spliceosome
DHX29	-0.0848479	2.10521e-15	Translation
EEF1G	-0.00966612	0.316944	Translation
ERCC3	-0.0306587	0.00160942	Transcription
ETF1	-0.043825	6.07693e-06	Translation
EXOSC5	-0.0535316	4.31522e-07	mRNA surveillance
FH	-0.0181039	0.0540359	Metabolism related
GAPDH	-0.030871	0.00183965	Metabolism related
GTF2H1	-0.0346022	0.000557548	Transcription
GTF2H3	0.00141422	0.883724	Transcription
JUN	-0.0485934	1.39663e-06	Transcription
LSM4	-0.0503323	1.79312e-06	Spliceosome
METTL14	-0.0548481	1.39357e-07	RNA modification
METTL3	0.0201672	0.0328908	RNA modification
NCBP1	-0.0206236	0.04206	mRNA surveillance
NDUFS1	-0.0166128	0.0836085	OXPHOS
NDUFV1	0.0139418	0.135713	OXPHOS
NME3	-0.0252942	0.00759691	Metabolism related
NOP2	0.00533535	0.59705	Ribosome related
PCNA	-0.0583016	1.65603e-08	DNA replication
PDHA1	0.00481048	0.593432	Metabolism related
PDIA6	0.0333886	0.000285776	Protein processing
POLR1D	-0.0794967	5.88444e-12	Transcription
PPP2R1A	-0.0271944	0.00422748	mRNA surveillance
PRIM1	-0.0220528	0.0230488	DNA replication
PRPF38B	0.0192964	0.0446444	Spliceosome
RAD21	-0.0351167	0.000339543	Chromatin remodeler
RPL11	-0.125892	1.94755e-21	Ribosome related
SMG5	-0.0433821	1.681e-05	mRNA surveillance
SOX2	0.0019329	0.835527	Transcription
TAF2	-0.0320165	0.00172003	Transcription
TPI1	0.00566922	0.544504	Metabolism related
UPRT	-0.0356571	0.000223194	Metabolism related
UQCRFS1	-0.0952282	6.19185e-18	OXPHOS
ALYREF	-0.0809114	4.28176e-14	mRNA surveillance
CCNH	-0.0869699	9.32184e-14	Transcription
CCT3	-0.0324562	0.00146703	Protein processing
CCT4	-0.117592	5.50195e-21	Protein processing
CPSF6	-0.0321931	0.00123014	mRNA surveillance
DDX56	-0.0512253	1.83999e-06	Ribosome related
DNMT1	-0.0947319	1.68642e-16	Chromatin remodeler
GTF2E1	-0.0379158	0.000142364	Transcription
GTF2H4	-0.0126154	0.196987	Transcription
HNRNPK	-0.105714	9.89739e-21	Spliceosome
LSM6	-0.120319	2.07694e-23	Spliceosome
MCM2	-0.123434	9.21783e-26	DNA replication
MCM6	-0.052326	6.47628e-07	DNA replication
MED21	-0.0989745	6.92117e-20	Transcription
NUDT21	-0.15778	1.98625e-32	mRNA surveillance
PCF11	-0.087046	1.59738e-16	mRNA surveillance
POLD1	-0.105875	5.29733e-18	DNA replication
POLD3	-0.0855268	2.84408e-15	DNA replication
POLR1A	-0.0863371	1.04614e-15	Transcription
POLR1B	-0.0988382	4.16285e-18	Transcription
POLR2B	-0.0937959	4.15132e-18	Transcription
PPP1CB	-0.063483	1.93253e-10	mRNA surveillance
RFC5	-0.0840738	9.84999e-14	DNA replication
RPL30	-0.0313992	0.00333458	Ribosome related
RPS15A	-0.0866136	2.37042e-15	Ribosome related
RPS2	-0.0546499	1.4893e-07	Ribosome related
RPS9	-0.100752	4.55217e-21	Ribosome related
SEC61G	-0.0870858	6.61122e-16	Protein processing
TAF12	-0.106132	4.56032e-21	Transcription
UPF2	-0.0128302	0.186844	mRNA surveillance
WDR12	-0.0573304	9.63412e-08	Ribosome related
POLR2K	-0.107588	3.18883e-19	Transcription
POLE	-0.140522	2.00376e-30	DNA replication
